# A glimpse of the paleome in endolithic microbial communities

**DOI:** 10.1101/2022.09.23.509128

**Authors:** Carl-Eric Wegner, Raphaela Stahl, Irina Velsko, Alex Hübner, Zandra Fagernäs, Christina Warinner, Robert Lehmann, Thomas Ritschel, Kai U. Totsche, Kirsten Küsel

**Author notes:** Corresponding author: Kirsten Küsel.

## Abstract

The terrestrial subsurface houses a significant proportion of the Earth’s microbial biomass. Our understanding about terrestrial subsurface microbiomes is almost exclusively derived from groundwater and porous sediments. To obtain more insights about endolithic microbiomes and their metabolic status, we investigated rock samples from the vadose zone, fractured aquifers, and deep aquitards. Using methods from paleogenomics, we recovered sufficient DNA for metagenomics from rock specimens independent of porosity, lithology, and depth. We estimated between 2.81 and 4.25 × 10^5^ cells × g^−1^ rock. DNA damage patterns revealed paleome signatures (genetic records of past microbial communities) for three rock specimens from the vadose zone. The taxonomy and functional potential of paleome communities revealed increased abundances of chemolithoautotrophs, and a broader metabolic potential for aromatic hydrocarbon breakdown. Our study suggests that limestones represent ideal archives for genetic records of past microbial communities, due to their specific conditions facilitating long-term DNA preservation.
