## Supplementary Tables for "A glimpse of the paleome in endolithic microbial communities"

### Sheet: Table S1
Table S1. Statistics sequence data processing. pwd = powdered samples, pc = rock pieces samples, QC = quality control.
Dataset	Type	No. of raw reads	No. of raw bp	No. of reads after QC	% of raw reads	No. of bp after QC	% of raw bp	Taxonomically assigned reads	% of raw reads
H13-17_pc	pieces	11066902	2519803228	6864709	62.0292	1154155720	45.8034	2058816	18.6034
H13-17_pwd	powder	9958637	2243042913	6310640	63.3685	1056261908	47.0906	1822933	18.305
H22-30_pc	pieces	17097506	2365187309	15049820	88.0235	1717902183	72.6328	3153507	18.4443
H22-30_pwd	powder	17583213	3198001187	13854672	78.7949	1979085157	61.8851	2979350	16.9443
H22-8_pc	pieces	33234469	4817527531	30108397	90.5939	3783435664	78.5348	2058816	6.19482
H22-8_pwd	powder	17335784	3595033639	11973944	69.0707	1867758402	51.9539	2981905	17.2009
CM1-H32_pc	pieces	9130073	2294240250	4384430	48.0219	786784996	34.2939	1293026	14.1623
CM1-H32_pwd	powder	11704506	2551032664	7950217	67.9244	1314141024	51.5141	1490577	12.7351
KS36-H32_pc	pieces	20874126	2572780386	18674738	89.4636	1930369758	75.0305	1468125	7.03323
KS36-H32_pwd	powder	15543997	2287677026	12996626	83.6119	1493284071	65.2751	2250125	14.4758
INF-MB2_pc	pieces	13242899	3074009180	7983823	60.2876	1371564890	44.6181	1490577	12.4327
INF-MB2_pwd	powder	11989147	2708520993	7957461	66.3722	1384078355	51.1009	1490577	12.4327
INF-MB3_pc	pieces	12473620	2842516750	7433894	59.5969	1226748387	43.1571	2152102	17.2532
INF-MB3_pwd	powder	15295752	3453532601	9339040	61.0564	1539799859	44.5862	2679108	17.5154

### Sheet: Table S2
Table S2. Identified contaminants for different taxonomic ranks. Freq = frequency, prev = prevalence, p.freq = tail probability at value R, p.prev = tail probability of the chi-square distribution for the respective taxon based on presence/absence in true samples and negative controls, p = p-value from Fisher's exact test, NA = not available. Please see Davis et al., 2018 for details regarding th…
	freq	prev	p.freq	p.prev	p	contaminant
[D] Bacteria; [P] Actinobacteria <actinobacteria>; [C] Actinobacteria; [O] Bifidobacteriales; [F] Bifidobacteriaceae;	0.00117812	6	NA	0.0287002	0.0287002	TRUE
[D] Bacteria; [P] Actinobacteria <actinobacteria>; [C] Actinobacteria; [O] Corynebacteriales; [F] Dietziaceae; [G] Dietzia;	0.000464473	4	NA	0.00636105	0.00636105	TRUE
[D] Bacteria; [P] Bacteroidetes; [C] Cytophagia; [O] Cytophagales; [F] Cytophagaceae; [G] Aquirufa;	7.6669e-05	2	NA	0.013369	0.013369	TRUE
[D] Bacteria; [P] Bacteroidetes; [C] Flavobacteriia; [O] Flavobacteriales; [F] Crocinitomicaceae;	0.000395102	4	NA	0.00636105	0.00636105	TRUE
[D] Bacteria; [P] Bacteroidetes; [C] Flavobacteriia; [O] Flavobacteriales; [F] Weeksellaceae; [G] Chryseobacterium;	0.000759565	8	NA	0.000562122	0.000562122	TRUE
[D] Bacteria; [P] Chlamydiae; [C] Chlamydiia;	0.000308569	5	NA	0.0151156	0.0151156	TRUE
[D] Bacteria; [P] Deinococcus-Thermus; [C] Deinococci; [O] Deinococcales; [F] Deinococcaceae; [G] Deinococcus;	0.00173766	8	NA	0.0721494	0.0721494	TRUE
[D] Bacteria; [P] Firmicutes; [C] Bacilli; [O] Lactobacillales; [F] Enterococcaceae; [G] Enterococcus;	0.000445733	8	NA	0.0721494	0.0721494	TRUE
[D] Bacteria; [P] Firmicutes; [C] Bacilli; [O] Lactobacillales; [F] Lactobacillaceae;	0.000849428	8	NA	0.0721494	0.0721494	TRUE
[D] Bacteria; [P] Firmicutes; [C] Bacilli; [O] Lactobacillales; [F] Lactobacillaceae; [G] Lactobacillus;	0.00027776	4	NA	0.00636105	0.00636105	TRUE
[D] Bacteria; [P] Firmicutes; [C] Clostridia; [O] Clostridiales; [F] Lachnospiraceae;	0.00034846	3	NA	0.0384358	0.0384358	TRUE
[D] Bacteria; [P] Proteobacteria; [C] Alphaproteobacteria; [O] Rhizobiales; [F] Aurantimonadaceae; [G] Aureimonas;	0.000323708	3	NA	0.0384358	0.0384358	TRUE
[D] Bacteria; [P] Proteobacteria; [C] Alphaproteobacteria; [O] Rhizobiales; [F] Bradyrhizobiaceae; [G] Rhodopseudomonas;	0.000469313	8	NA	0.0721494	0.0721494	TRUE
[D] Bacteria; [P] Proteobacteria; [C] Alphaproteobacteria; [O] Rhodobacterales; [F] Rhodobacteraceae; [G] Paracoccus;	0.0105066	25	NA	0.0658411	0.0658411	TRUE
[D] Bacteria; [P] Proteobacteria; [C] Alphaproteobacteria; [O] Rhodospirillales; [F] unknown; [G] Reyranella;	0.000148565	3	NA	0.00167112	0.00167112	TRUE
[D] Bacteria; [P] Proteobacteria; [C] Betaproteobacteria; [O] Burkholderiales; [F] Comamonadaceae; [G] Comamonas;	0.000535875	5	NA	0.0151156	0.0151156	TRUE
[D] Bacteria; [P] Proteobacteria; [C] Betaproteobacteria; [O] Burkholderiales; [F] Comamonadaceae; [G] Rhodoferax;	0.000492946	5	NA	0.0151156	0.0151156	TRUE
[D] Bacteria; [P] Proteobacteria; [C] Betaproteobacteria; [O] Burkholderiales; [F] Oxalobacteraceae; [G] Janthinobacterium;	0.00614442	21	NA	0.0201739	0.0201739	TRUE
[D] Bacteria; [P] Proteobacteria; [C] Betaproteobacteria; [O] Neisseriales; [F] Chromobacteriaceae;	0.00151427	11	NA	0.0392838	0.0392838	TRUE
[D] Bacteria; [P] Proteobacteria; [C] Betaproteobacteria; [O] Neisseriales; [F] Chromobacteriaceae; [G] Aquitalea;	0.000570426	4	NA	0.0735294	0.0735294	TRUE
[D] Bacteria; [P] Proteobacteria; [C] Betaproteobacteria; [O] Neisseriales; [F] Neisseriaceae;	0.0257261	23	NA	0.0375294	0.0375294	TRUE
[D] Bacteria; [P] Proteobacteria; [C] Epsilonproteobacteria;	0.000150037	2	NA	0.013369	0.013369	TRUE
[D] Bacteria; [P] Proteobacteria; [C] Gammaproteobacteria; [O] Enterobacterales; [F] Enterobacteriaceae; [G] Klebsiella;	0.00347263	16	NA	0.0351847	0.0351847	TRUE
[D] Bacteria; [P] Proteobacteria; [C] Gammaproteobacteria; [O] Enterobacterales; [F] Enterobacteriaceae; [G] Salmonella;	8.29177e-05	3	NA	0.00167112	0.00167112	TRUE
[D] Bacteria; [P] Proteobacteria; [C] Gammaproteobacteria; [O] Enterobacterales; [F] Yersiniaceae;	0.00110549	9	NA	0.0164577	0.0164577	TRUE
[D] Bacteria; [P] Proteobacteria; [C] Gammaproteobacteria; [O] Enterobacterales; [F] Yersiniaceae; [G] Serratia;	0.000707233	7	NA	0.0476216	0.0476216	TRUE
[D] Bacteria; [P] Proteobacteria; [C] Gammaproteobacteria; [O] Legionellales; [F] Legionellaceae; [G] Legionella;	0.000533299	5	NA	0.0151156	0.0151156	TRUE
[D] Bacteria; [P] Proteobacteria; [C] Hydrogenophilalia; [O] Hydrogenophilales; [F] Hydrogenophilaceae; [G] Tepidiphilus;	0.000317915	2	NA	0.013369	0.013369	TRUE
[D] Bacteria; [P] Spirochaetes;	0.000294438	4	NA	0.00636105	0.00636105	TRUE
[D] Bacteria; [P] Verrucomicrobia; [C] Verrucomicrobiae; [O] Verrucomicrobiales; [F] Verrucomicrobia subdivision 3;	0.000269023	2	NA	0.013369	0.013369	TRUE
[D] Bacteria; [P] Verrucomicrobia; [C] Verrucomicrobiae; [O] Verrucomicrobiales; [F] Verrucomicrobiaceae;	0.000293872	3	NA	0.00167112	0.00167112	TRUE
	Contaminants per rank
	P	1
	C	2
	O	0
	F	9
	G	19

### Sheet: Table S3
Table S3. Phylum-level taxonomic profiles. lib_blk = library blank, ex_blank = extraction blank, pc = rock pieces sample, pwd = powdered sample.
path	lib_blk_1	lib_blk_2	lib_blk_3	ex_blk_1	ex_blk_2	ex_blk_3	ex_blk_4	H13-17_pc	H13-17_pwd	H32-CM1_pc	H32-CM1_pwd	INF-MB2_pc	INF-MB2_pwd	INF-MB3_pc	INF-MB3_pwd	H22-8_pc_trimmed	H22-8_pwd	H22-30_pc	H22-30_pwd	KS36-H32_pc	KS36-H32_pwd
[D] Archaea; [P] Euryarchaeota;	0	0.336022	0	0	0	0.723684	0	0	0	0	1.54217	0	0	0	0	0.686685	0	0.639999	0.527722	2.28556	0.828385
[D] Archaea; [P] Thaumarchaeota;	0	0	0	0	0	0	0	0	0	0	0	0	0	0	0	2.10998	2.2961	0.694498	1.13433	1.24834	0.700654
[D] Bacteria; [P] Acidobacteria;	1.10147	0.739247	0	0.853028	0.805265	2.23684	1.12796	3.05885	1.55557	0	0.988485	0	0	0	1.26246	11.3536	8.27566	8.13479	11.4779	7.80273	3.93352
[D] Bacteria; [P] Actinobacteria <actinobacteria>;	1.8024	2.35215	2.31747	2.41924	1.01432	2.17105	0.926272	3.10949	2.21278	2.96359	4.8575	2.04634	2.70845	2.36462	2.84907	5.55184	5.048	6.15065	5.91596	4.0785	3.45994
[D] Bacteria; [P] Armatimonadetes;	0	0	0	0	0	0	0	0	0	0	0	0	0	0	0	0.395323	0	0.475538	0.72367	1.94568	0.369001
[D] Bacteria; [P] Bacteroidetes;	36.5821	19.6909	7.17801	28.108	6.73635	19.9342	5.77426	15.5592	9.52333	13.6377	8.00044	8.39831	10.4727	15.1153	11.5734	3.64226	6.62273	4.63481	4.31116	6.31688	5.80766
[D] Bacteria; [P] candidate division NC10;	0	0	0	0	0	0	0	0	0	0	0	0	0	0	0	2.09585	3.49039	1.49703	1.75844	2.62383	1.75612
[D] Bacteria; [P] candidate division Zixibacteria;	0	0	0	0	0	0	0	0	0	0	0	0	0	0	0	0	0.692456	0	0	0	0
[D] Bacteria; [P] Candidatus Azambacteria;	0	0	0	0	0	0	0	0	0	0	0	0	0	0	0	0.41037	0	0.918281	0	0	0
[D] Bacteria; [P] Candidatus Eisenbacteria;	0	0	0	0	0	0	0	0	0	0	0	0	0	0	0	0.0754624	0	0	0	0.722134	0
[D] Bacteria; [P] Candidatus Jorgensenbacteria;	0	0	0	0	0	0	0	0	0	0	0	0	0	0	0	0	0	1.31762	0	0	0
[D] Bacteria; [P] Candidatus Kaiserbacteria;	0	0	0	0	0	0.526316	0	0	0	0	0	0	0	0	0	0	0	0	0	0	0
[D] Bacteria; [P] Candidatus Levybacteria;	0	0	0	0	0	0	0	0	0	0	0	0	0	0	0	0.531201	0	0	0	0	0
[D] Bacteria; [P] Candidatus Nomurabacteria;	0.233645	0	0	0	0	0	0	0	0	0	0	0	0	0	0	0	0	0	0	0	0
[D] Bacteria; [P] Candidatus Omnitrophica;	0	0	0	0	0	0	0	0	0	0	0	0	0	0	0	0.774687	0	0	0	0.618173	0
[D] Bacteria; [P] Candidatus Parcubacteria;	0	0.47043	0	0	0	0	0	0	0	0	0	0	0	0	0	0	0	0	0	0	0
[D] Bacteria; [P] Candidatus Peregrinibacteria;	0.367156	0	0	0	0	0	0	0	0	0	0	0	0	0	0	0	0	0	0	0	0
[D] Bacteria; [P] Candidatus Rokubacteria;	0	0	0	0	0	0	0	1.42047	0	0	0	0	0	0	0	14.383	8.99541	9.64339	8.28451	17.0905	8.53483
[D] Bacteria; [P] Candidatus Saccharibacteria;	0	0	4.65546	0	0	0	0	3.80933	4.8004	6.21244	3.81212	5.78188	5.95859	5.0864	4.16839	0.577025	2.23867	0.989177	1.28988	1.56822	1.87115
[D] Bacteria; [P] Chlamydiae;	0.0667557	0.47043	0.0205086	0.615299	0	0	0	0.019892	0.0174923	0.0457277	0.00169843	0.0166369	0.00933949	0.00735333	0	0.0102592	0	0.00048229	0.00190858	0.0127953	0.0179272
[D] Bacteria; [P] Chloroflexi;	0.534045	1.07527	0	0.51741	0	1.31579	0	1.60221	0.597239	0	1.5651	0	0	0	0	10.0112	8.61497	14.7455	14.4308	8.13141	4.07096
[D] Bacteria; [P] Cyanobacteria;	0.433912	1.74731	0	1.34247	0	1.18421	0	0	0	0	2.70559	0	0	0	1.92456	0.565398	0	1.16955	0.571301	1.41148	0.700654
[D] Bacteria; [P] Deinococcus-Thermus;	0	0	0	0	0	0.526316	0	0	0	0	0	0	0	0	0	0	0	0.00385832	0.00668003	0	0
[D] Bacteria; [P] Elusimicrobia;	0	0	0	0	0	0	0	0	0	0	0	0	0	0	0	2.02905	0.708749	0.630353	0.866177	0.819698	0
[D] Bacteria; [P] Firmicutes;	0.901202	1.68011	12.2642	1.14669	1.08401	2.23684	1.41929	8.11505	10.1068	15.3406	8.79276	12.8991	11.8269	10.1024	8.626	1.71534	4.59058	2.11967	2.84092	3.71383	4.33539
[D] Bacteria; [P] Fusobacteria;	0	0	0	0	0.0309717	0	0	0.0126586	0.00624727	0.00217751	0	0.0155278	0.00103772	0.0084038	0.0170603	0.000227983	0.00122198	0	0	0.0103962	0.00821662
[D] Bacteria; [P] Gemmatimonadetes;	0	0	0	0	0	0	0	1.1248	0	0	0	0	0	0	0	5.27712	3.13316	1.81727	2.34151	1.96248	1.22876
[D] Bacteria; [P] Ignavibacteriae;	0	0	0	0	0	0	0	0	0	0	0	0	0	0	0	0	0	0	0.430066	0	0
[D] Bacteria; [P] Nitrospirae;	0.0667557	0	0	0	0	0.328947	0	0	0	0	0	0	0	0	0	2.02837	2.57634	1.32919	1.68623	2.19119	1.95481
[D] Bacteria; [P] Planctomycetes;	7.81041	3.42742	0	7.88701	3.66241	4.67105	2.37544	2.12302	1.35816	0	2.53915	0	1.49639	1.45701	0.783148	0.747101	1.7902	4.10091	1.62706	2.35513	1.81662
[D] Bacteria; [P] Proteobacteria;	48.231	65.793	73.5439	55.5027	85.3039	61.7763	87.1965	58.4971	69.7845	61.7978	64.0341	70.8056	67.4934	65.8007	68.7391	34.4489	40.1433	37.6601	38.5011	32.3577	57.9705
[D] Bacteria; [P] Spirochaetes;	0.300401	0	0.0205086	0.0419522	0	0.592105	0	0.0388799	0.0374836	0	0.0891674	0.0366012	0.0332071	0.0577761	0.0568676	0.0262181	0.0358448	0.0352072	0.0225849	0.0255906	0.0448179
[D] Bacteria; [P] Verrucomicrobia;	1.56876	2.21774	0	1.56621	1.36276	1.77632	1.18025	1.50908	0	0	1.07171	0	0	0	0	0.553543	0.746223	1.29206	1.25012	0.70774	0.590103

### Sheet: Table S4
Table S4: Basic assembly statitistics and results from read recruitment.
	No. contigs > 1 kbp	Max. contig length [kbp]	N50 [bp]	Recruited read pairs, contigs > 1 kbp [%]
H13-17	1358	19.46	1.697	18.78
CM1-H32	1073	15.57	1.636	16.04
INF-MB2	1549	24.99	1.755	23.8
INF-MB3	1371	18.57	1.714	19.17
H22-8	3153	18.86	1.925	19.89
H22-30	1479	9.02	1.409	6.77
KS36-H32	2669	11.04	1.71	14.54
average	1807.43	16.7871	1.69229	16.9986

### Sheet: Table S5
Table S5: Taxonomic profiles of assembled contigs (> 1 kbp).
Dataset	Relative abundance [%]	Phylum
H22-8	39.77	Proteobacteria
H22-8	37.04	Actinobacteria
H22-8	1.36	Chloroflexi
H22-8	2022-11-01	Firmicutes
H22-8	0.66	Acidobacteria
H22-8	0.48	candidate division NC10
H22-8	0.44	Bacteroidetes
H22-8	0.44	Nitrospirae
H22-8	0.41	Candidatus Rokubacteria
H22-8	0.35	Planctomycetes
H22-8	0.13	Cyanobacteria
H22-8	0.13	Armatimonadetes
H22-8	0.13	Verrucomicrobia
H22-8	0.13	Nitrospinae
H22-30	65.58	Actinobacteria
H22-30	18.39	Proteobacteria
H22-30	1.76	Firmicutes
H22-30	0.88	Chloroflexi
H22-30	0.81	Candidatus Rokubacteria
H22-30	0.74	candidate division NC10
H22-30	0.54	Nitrospirae
H22-30	0.54	Acidobacteria
H22-30	0.4	Planctomycetes
H22-30	0.34	Verrucomicrobia
H22-30	0.14	Cyanobacteria
H22-30	0.14	Gemmatimonadetes
H22-30	0.14	Ignavibacteriae
KS36-H32	45.22	Actinobacteria
KS36-H32	40.13	Proteobacteria
KS36-H32	2.58	Armatimonadetes
KS36-H32	1.95	Firmicutes
KS36-H32	0.94	Acidobacteria
KS36-H32	0.75	Candidatus Rokubacteria
KS36-H32	0.67	Nitrospirae
KS36-H32	0.49	Chloroflexi
KS36-H32	0.37	candidate division NC10
KS36-H32	0.26	Gemmatimonadetes
KS36-H32	0.22	Cyanobacteria
KS36-H32	0.19	Bacteroidetes
KS36-H32	0.19	Planctomycetes
KS36-H32	0.15	Deinococcus-Thermus
KS36-H32	0.15	Verrucomicrobia
KS36-H32	0.11	Chlorobi
KS36-H32	0.11	Euryarchaeota
KS36-H32	0.11	Spirochaetes
KS36-H32	0.11	Nitrospinae
H13-17	86.00	Actinobacteria
H13-17	9.57	Proteobacteria
H13-17	1.77	Firmicutes
H13-17	0.15	Bacteroidetes
CM1-H32	90.49	Actinobacteria
CM1-H32	5.13	Proteobacteria
CM1-H32	1.49	Firmicutes
CM1-H32	0.19	Chlamydiae
INF-MB2	86.64	Actinobacteria
INF-MB2	9.55	Proteobacteria
INF-MB2	1.81	Firmicutes
INF-MB2	0.19	Chlamydiae
INF-MB3	87.45	Actinobacteria
INF-MB3	8.32	Proteobacteria
INF-MB3	1.53	Firmicutes

### Sheet: Table S6
Table S6: Taxonomy and quality information regarding recovered genome bins.
Bin Id	Taxonomic classification	Completeness	Contamination	Strain heterogeneity	Genome size (bp)	# contigs	N50 (contigs)	Mean contig length (bp)	Longest contig (bp)	GC
H22-8_bin5	d__Bacteria;p__Proteobacteria;c__Gammaproteobacteria;o__Acidiferrobacterales;f__Sulfurifustaceae;g__;s__	89.21	0.91	100	2145483	680	4068	3155	18859	61.56
H13-17_bin3-contigs	d__Bacteria;p__Actinobacteriota;c__Actinobacteria;o__Actinomycetales;f__Actinomycetaceae;g__Actinomyces;s__Actinomyces viscosus	63.02	1.87	63.64	1746147	1009	1755	1730	7006	69.07
KS36-H32_bin3	d__Bacteria;p__Proteobacteria;c__Gammaproteobacteria;o__Acidiferrobacterales;f__Acidiferrobacteraceae;g__;s__	60.6	2021-02-01	66.67	1033287	572	1870	1806	5409	57.69
H22-8_bin4	d__Bacteria;p__Actinobacteriota;c__Actinobacteria;o__Actinomycetales;f__Actinomycetaceae;g__Actinomyces;s__	59.42	2.88	58.33	1529755	939	1641	1629	6075	69.2
INF-MB2_bin4	d__Bacteria;p__Actinobacteriota;c__Actinobacteria;o__Actinomycetales;f__Actinomycetaceae;g__Actinomyces;s__Actinomyces viscosus	53.76	3.95	36.36	1368550	770	1802	1777	8458	70.47
INF-MB3_bin3	d__Bacteria;p__Actinobacteriota;c__Actinobacteria;o__Actinomycetales;f__Actinomycetaceae;g__Actinomyces;s__Actinomyces viscosus	48.05	0.76	25	1258595	716	1811	1757	7473	70.37
KS36-H32_bin5	d__Bacteria;p__Actinobacteriota;c__Actinobacteria;o__Actinomycetales;f__Actinomycetaceae;g__Actinomyces;s__	42.31	1.46	0	1149506	708	1602	1623	6183	70.36
CM1-H32_bin3	d__Bacteria;p__Actinobacteriota;c__Actinobacteria;o__Actinomycetales;f__Actinomycetaceae;g__Actinomyces;s__	28.73	2021-11-01	50	751968	439	1744	1712	6052	66.87
CM1-H32_bin2	d__Bacteria;p__Actinobacteriota;c__Actinobacteria;o__Actinomycetales;f__Actinomycetaceae;g__Actinomyces;s__	2021-07-28	0	0	735455	471	1563	1561	5409	70.76
H22-8_bin1	d__Bacteria;p__Binatota;c__Binatia;o__UBA9968;f__UBA9968;g__UBA9968;s__	27.38	0.65	0	700376	489	1396	1432	4050	55.78
H22-30_bin2	d__Bacteria;p__Actinobacteriota;c__Actinobacteria;o__Actinomycetales;f__Actinomycetaceae;g__Actinomyces;s__	2021-12-23	0.12	0	635013	390	1661	1628	5286	67.5
H22-30_bin1	d__Bacteria;p__Actinobacteriota;c__Actinobacteria;o__Actinomycetales;f__Actinomycetaceae;g__Actinomyces;s__	21.93	0	0	759201	498	1521	1524	6958	71

### Sheet: Table S7
Table S7: Functional profile based on KEGG Lvl3 Orthologies. Abundances are given as CoPM. CoPM = copies per million.
KEGG Lvl3 Orthology	H22-8	H22-30	KS36-H32	H13-17	CM1-H32	INF-MB2	INF-MB3
Glycolysis / Gluconeogenesis	26,475.12	26,388.69	26,000.75	27,774.43	26,379.05	28,368.90	27,516.24
Citrate cycle (TCA cycle)	18,955.97	19,302.86	18,185.25	18,700.75	19,597.54	18,473.58	19,328.30
Pentose phosphate pathway	13,527.79	13,664.12	13,328.00	13,567.53	12,750.31	12,954.97	14,291.07
Pentose and glucuronate interconversions	2,943.26	2,650.15	3,148.93	2,744.54	2,697.54	3,488.80	2,518.97
Fructose and mannose metabolism	12,741.93	11,969.66	12,383.77	12,266.27	12,104.17	12,546.56	12,936.68
Galactose metabolism	7,412.63	5,820.65	7,222.28	7,348.01	7,264.78	7,169.09	7,588.87
Ascorbate and aldarate metabolism	3,179.71	3,711.50	3,020.95	3,342.92	2,940.32	3,302.10	2,619.66
Starch and sucrose metabolism	14,897.18	13,178.57	14,558.43	15,776.00	14,836.45	15,690.28	15,471.71
Amino sugar and nucleotide sugar metabolism	23,038.72	19,608.53	21,912.92	24,059.64	20,496.32	21,598.14	21,267.58
Pyruvate metabolism	28,586.23	24,785.46	26,429.03	27,043.49	24,461.88	28,684.93	27,660.68
Glyoxylate and dicarboxylate metabolism	18,050.05	18,080.92	18,490.51	16,669.26	17,290.30	16,814.58	18,619.25
Propanoate metabolism	16,752.62	13,980.78	16,263.97	15,855.21	14,342.51	16,066.69	15,845.31
Butanoate metabolism	8,253.46	6,921.96	7,598.58	8,406.02	7,927.24	6,867.80	8,368.56
C5-Branched dibasic acid metabolism	9,119.58	9,385.90	9,848.08	8,961.11	8,752.01	8,446.57	9,518.59
Inositol phosphate metabolism	2,991.27	3,298.02	3,262.14	3,141.44	3,533.33	3,447.10	3,391.61
Oxidative phosphorylation	31,530.16	30,042.56	30,817.27	28,465.70	29,829.69	31,206.21	29,096.24
Photosynthesis	11,484.30	11,193.86	11,415.29	9,825.84	11,318.26	12,690.30	12,111.83
Carbon fixation in photosynthetic organisms	11,933.17	12,437.01	11,854.28	11,661.44	12,038.26	12,425.57	12,252.51
Carbon fixation pathways in prokaryotes	20,122.58	19,340.31	19,723.29	19,153.20	19,012.26	19,528.96	19,378.76
Methane metabolism	17,674.18	17,024.10	17,465.32	17,225.50	16,707.15	17,698.75	17,350.28
Nitrogen metabolism	9,228.35	8,229.93	8,498.71	9,298.17	9,013.67	7,783.69	8,343.29
Sulfur metabolism	8,045.76	6,850.15	8,111.77	7,617.28	6,703.74	7,612.29	7,187.42
Fatty acid biosynthesis	10,124.41	8,172.78	9,163.96	7,961.18	7,389.91	9,026.62	7,692.71
Fatty acid degradation	2,658.03	3,064.75	2,770.35	2,783.47	2,782.15	2,883.49	2,285.56
Synthesis and degradation of ketone bodies	211.19	121.33	221.16	132.83	29.66	117.85	292.71
Glycerolipid metabolism	5,335.88	5,348.07	5,595.79	6,209.29	6,794.96	6,171.96	5,306.85
Glycerophospholipid metabolism	5,845.35	6,240.35	6,064.47	6,518.53	6,316.49	6,981.06	6,748.53
Ether lipid metabolism	303.68	350.37	373.72	289.20	383.99	339.23	298.66
Sphingolipid metabolism	335.08	230.25	168.62	391.81	122.62	460.52	228.46
Arachidonic acid metabolism	303.68	350.37	373.72	399.77	383.99	339.23	298.66
Linoleic acid metabolism	303.68	350.37	373.72	289.20	383.99	339.23	298.66
alpha-Linolenic acid metabolism	303.68	350.37	373.72	289.20	383.99	339.23	298.66
Biosynthesis of unsaturated fatty acids	284.67	621.24	298.39	472.61	695.01	521.71	610.07
Purine metabolism	41,491.91	41,001.49	41,612.33	43,289.41	47,434.67	44,207.88	44,767.16
Pyrimidine metabolism	30,671.81	30,643.99	32,850.69	30,250.71	32,848.30	31,007.50	30,343.01
Alanine, aspartate and glutamate metabolism	19,022.79	18,685.40	20,093.50	19,051.08	19,618.73	18,307.46	18,893.23
Glycine, serine and threonine metabolism	22,578.60	22,656.94	23,778.13	22,800.18	22,891.44	23,125.25	24,603.38
Cysteine and methionine metabolism	22,908.36	20,209.44	21,393.89	22,421.33	20,218.25	22,173.48	21,394.95
Valine, leucine and isoleucine degradation	5,992.11	4,769.58	4,619.07	4,394.07	4,373.83	4,844.90	4,909.82
Valine, leucine and isoleucine biosynthesis	12,288.74	11,909.71	12,370.25	12,252.81	11,495.98	11,375.12	12,258.34
Lysine biosynthesis	12,670.52	12,038.40	12,457.44	12,590.75	13,151.54	13,872.58	13,301.92
Lysine degradation	3,854.24	3,414.99	3,826.94	3,737.75	3,860.17	4,430.41	3,999.37
Arginine biosynthesis	13,486.72	14,767.02	14,015.70	14,558.37	14,517.46	14,911.96	14,092.27
Arginine and proline metabolism	4,207.53	3,953.39	4,080.02	4,943.55	3,833.74	4,749.24	3,765.57
Histidine metabolism	9,733.43	9,571.21	10,206.77	10,158.61	9,427.06	10,494.77	11,031.40
Tyrosine metabolism	1,884.73	2,667.37	2,063.08	2,016.97	2,341.05	2,100.97	2,062.76
Phenylalanine metabolism	1,960.01	1,851.05	1,789.66	1,342.90	1,903.28	1,483.09	1,695.79
Tryptophan metabolism	4,720.26	4,368.60	4,400.99	4,208.11	4,487.52	5,172.80	4,683.00
Phenylalanine, tyrosine and tryptophan biosynthesis	14,419.99	14,080.77	14,733.61	13,049.94	14,073.10	14,553.38	14,688.27
beta-Alanine metabolism	2,638.40	2,567.13	2,256.96	2,663.15	2,016.44	3,014.61	2,277.64
Taurine and hypotaurine metabolism	2,978.18	3,178.86	3,744.58	3,111.36	3,079.39	3,217.83	3,324.66
Phosphonate and phosphinate metabolism	237.76	571.71	0.00	275.98	330.07	282.93	528.19
Selenocompound metabolism	3,781.95	3,715.46	3,639.50	3,300.00	3,470.91	3,865.12	3,820.53
Cyanoamino acid metabolism	2,092.15	2,312.63	2,534.37	2,206.41	2,351.12	2,193.33	2,193.86
D-Glutamine and D-glutamate metabolism	3,600.48	3,302.88	3,305.10	3,686.14	3,258.53	3,854.22	3,827.74
D-Alanine metabolism	1,159.43	1,140.76	1,387.55	766.29	1,493.19	1,260.51	1,485.20
Glutathione metabolism	5,681.48	5,266.93	4,898.35	5,076.96	5,656.86	4,944.49	4,779.07
N-Glycan biosynthesis	0.00	0.00	0.00	77.12	0.00	0.00	260.63
Mannose type O-glycan biosynthesis	49.01	0.00	0.00	116.29	0.00	0.00	0.00
Other types of O-glycan biosynthesis	49.01	0.00	0.00	116.29	0.00	0.00	0.00
Glycosaminoglycan degradation	270.91	357.73	294.34	155.12	363.20	220.43	361.93
Glycosphingolipid biosynthesis - globo and isoglobo series	145.94	0.00	0.00	135.92	0.00	144.14	71.41
Lipopolysaccharide biosynthesis	4,069.34	4,044.66	3,788.24	3,936.14	4,562.93	4,212.38	3,840.54
Peptidoglycan biosynthesis	12,627.96	11,434.24	12,860.95	14,434.46	13,063.29	12,507.22	13,396.64
Other glycan degradation	268.15	230.25	168.62	115.02	122.62	237.39	228.37
Lipoarabinomannan (LAM) biosynthesis	84.12	57.26	0.00	43.01	75.48	61.09	110.61
Arabinogalactan biosynthesis - Mycobacterium	814.52	707.41	679.14	730.73	824.29	733.87	792.17
Thiamine metabolism	6,004.44	7,030.13	6,918.69	6,584.31	6,056.81	5,817.37	6,213.15
Riboflavin metabolism	4,136.18	4,663.55	3,464.14	4,782.02	4,065.67	3,499.31	4,138.04
Vitamin B6 metabolism	5,206.86	5,223.78	5,639.65	5,505.63	5,168.21	5,679.68	4,942.92
Nicotinate and nicotinamide metabolism	7,879.05	7,470.53	7,252.04	8,141.28	7,910.35	7,627.78	8,395.44
Pantothenate and CoA biosynthesis	14,855.60	13,918.27	14,355.25	14,395.97	13,026.88	14,356.93	13,875.33
Biotin metabolism	3,963.44	3,932.36	3,219.95	3,004.97	2,635.03	2,700.86	2,918.96
Lipoic acid metabolism	1,490.73	2,237.35	1,708.76	1,788.08	2,359.35	2,065.02	2,502.82
Folate biosynthesis	9,879.35	9,036.84	8,364.69	9,893.08	9,661.48	10,218.56	10,187.68
One carbon pool by folate	10,823.68	11,868.67	11,982.69	11,857.96	11,084.99	11,031.62	11,611.19
Retinol metabolism	729.70	1,040.52	856.56	1,137.52	1,160.24	949.14	706.16
Porphyrin and chlorophyll metabolism	8,073.22	9,180.69	8,625.95	8,982.20	8,301.97	8,605.60	9,472.88
Ubiquinone and other terpenoid-quinone biosynthesis	3,962.36	5,313.57	5,150.87	4,586.87	5,217.37	5,644.54	5,160.73
Terpenoid backbone biosynthesis	8,795.32	8,708.98	9,222.32	9,350.61	8,155.34	9,204.66	9,331.79
Carotenoid biosynthesis	61.52	0.00	0.00	36.87	0.00	0.00	0.00
Insect hormone biosynthesis	1,089.97	952.51	964.55	883.52	766.02	1,021.12	870.82
Zeatin biosynthesis	1,472.11	1,467.89	1,797.87	1,385.39	1,586.58	1,456.47	1,483.30
Limonene and pinene degradation	1,089.97	952.51	964.55	883.52	766.02	1,021.12	870.82
Biosynthesis of ansamycins	912.28	1,096.48	1,020.24	1,026.69	1,094.18	1,240.35	978.03
Biosynthesis of type II polyketide products	75.23	0.00	112.96	0.00	0.00	0.00	0.00
Tetracycline biosynthesis	75.23	0.00	112.96	0.00	0.00	0.00	0.00
Polyketide sugar unit biosynthesis	5,007.46	5,677.18	5,395.55	6,161.99	6,250.29	5,969.60	5,468.30
Biosynthesis of siderophore group nonribosomal peptides	926.94	1,435.78	1,229.41	1,207.63	1,776.94	1,304.44	1,259.40
Biosynthesis of vancomycin group antibiotics	1,641.49	1,397.11	1,376.53	2,058.94	1,793.03	2,009.94	1,925.19
Phenylpropanoid biosynthesis	419.48	393.07	277.89	290.16	198.99	361.06	282.80
Isoquinoline alkaloid biosynthesis	598.61	835.61	502.00	591.46	614.04	737.35	575.73
Tropane, piperidine and pyridine alkaloid biosynthesis	1,155.04	1,541.92	1,134.21	815.59	1,073.22	1,151.83	1,252.54
Glucosinolate biosynthesis	2,533.70	2,606.89	2,315.34	1,991.42	2,350.90	2,512.58	2,365.49
Carbapenem biosynthesis	1,365.50	1,457.10	1,540.20	1,609.96	1,360.16	1,827.07	1,599.53
Monobactam biosynthesis	5,962.64	5,252.00	5,368.81	5,065.89	6,141.76	6,175.75	5,887.28
Streptomycin biosynthesis	6,773.77	7,129.62	7,176.81	8,160.26	8,076.92	7,737.55	7,203.57
Neomycin, kanamycin and gentamicin biosynthesis	988.13	825.96	927.27	1,081.45	1,233.26	961.81	900.83
Acarbose and validamycin biosynthesis	3,220.21	3,640.20	3,378.64	3,603.65	4,136.68	3,677.06	3,505.68
Novobiocin biosynthesis	1,209.56	1,592.67	1,198.22	905.17	1,073.22	1,261.35	1,310.82
Phenazine biosynthesis	649.11	959.33	911.96	519.96	552.17	541.51	697.73
Prodigiosin biosynthesis	1,297.90	1,373.26	844.48	1,020.87	1,135.87	1,014.83	1,149.36
Biosynthesis of various secondary metabolites - part 2	3,150.90	2,077.80	3,257.24	1,875.34	2,192.72	2,534.24	2,286.72
Benzoate degradation	826.93	134.52	1,055.49	261.81	127.85	812.40	854.84
Aminobenzoate degradation	1,344.53	1,025.31	1,523.55	1,071.36	1,464.23	1,911.64	1,958.01
Fluorobenzoate degradation	184.67	0.00	0.00	218.85	0.00	0.00	0.00
Chloroalkane and chloroalkene degradation	1,819.67	1,993.03	1,821.11	1,973.16	1,931.67	1,970.26	1,517.41
Chlorocyclohexane and chlorobenzene degradation	74.96	0.00	0.00	0.00	0.00	0.00	0.00
Toluene degradation	74.96	0.00	0.00	0.00	0.00	0.00	0.00
Xylene degradation	715.15	3.87	467.80	218.85	0.00	641.66	531.89
Nitrotoluene degradation	0.00	51.06	74.05	120.87	0.00	115.40	116.74
Styrene degradation	285.62	0.00	145.97	0.00	0.00	0.00	0.00
Atrazine degradation	32.87	713.99	579.27	619.99	736.91	469.04	690.66
Caprolactam degradation	158.31	749.67	267.79	0.00	0.00	0.00	0.00
Dioxin degradation	605.44	41.62	467.80	0.00	0.00	641.66	531.89
Naphthalene degradation	729.70	1,040.52	856.56	1,089.64	1,165.65	949.14	646.59
Polycyclic aromatic hydrocarbon degradation	87.40	91.17	0.00	0.00	0.00	0.00	0.00
Furfural degradation	80.06	0.00	0.00	0.00	0.00	0.00	0.00
Metabolism of xenobiotics by cytochrome P450	1,155.34	1,254.95	1,234.82	1,275.24	1,488.73	1,242.31	989.41
Drug metabolism - cytochrome P450	1,155.34	1,254.95	1,234.82	1,275.24	1,488.73	1,242.31	989.41
Drug metabolism - other enzymes	8,666.84	7,579.33	8,849.29	7,734.86	8,018.38	7,313.74	9,370.88
RNA polymerase	7,446.20	6,564.56	7,088.92	6,944.29	7,117.14	7,327.63	7,102.39
Basal transcription factors	221.17	83.66	243.02	69.27	44.15	0.00	0.00
Spliceosome	0.00	0.00	2022-10-01	0.00	19.78	0.00	0.00
Ribosome	136,868.21	148,695.22	147,523.83	147,979.92	144,905.89	136,290.00	138,658.47
Aminoacyl-tRNA biosynthesis	32,813.41	32,733.52	30,976.39	34,483.93	34,910.05	33,828.83	34,938.22
RNA transport	588.51	513.09	549.96	351.68	306.57	768.61	256.60
Ribosome biogenesis in eukaryotes	2,975.47	2,620.79	2,604.44	3,110.93	2,967.22	3,208.59	3,130.66
Protein export	9,457.02	10,311.64	9,641.57	11,345.08	10,178.82	11,079.02	9,705.17
Protein processing in endoplasmic reticulum	178.85	0.00	0.00	2.36	0.00	0.00	0.00
Ubiquitin mediated proteolysis	0.00	0.00	0.00	0.00	0.00	0.00	0.27
Sulfur relay system	6,757.22	9,223.56	4,374.45	5,658.09	7,280.36	10,548.29	4,422.24
Proteasome	1,049.90	828.62	881.72	961.50	816.25	1,002.57	964.73
RNA degradation	14,570.36	15,003.53	15,337.32	14,664.42	15,191.10	14,048.07	14,736.69
DNA replication	9,622.27	8,740.34	10,121.53	10,207.14	10,488.09	9,846.21	10,084.75
Base excision repair	8,652.74	7,299.20	8,042.48	7,517.54	7,786.28	7,873.99	7,736.06
Nucleotide excision repair	8,549.43	7,658.91	8,356.08	7,901.00	7,952.89	7,832.40	7,738.67
Mismatch repair	9,460.01	8,467.04	9,473.99	11,035.81	10,090.19	9,954.11	10,465.65
Homologous recombination	17,546.39	19,341.35	16,827.07	17,780.09	18,262.30	18,478.70	18,749.10
Fanconi anemia pathway	0.00	6.28	0.00	0.00	0.00	0.00	0.00
ABC transporters	27,468.93	25,473.59	27,094.28	25,126.61	22,901.31	26,857.75	27,685.69
Phosphotransferase system (PTS)	7,086.40	6,455.89	6,566.81	7,642.39	7,294.28	7,110.56	7,424.09
Bacterial secretion system	9,991.71	10,392.13	9,799.20	11,306.19	10,577.61	11,160.74	9,805.12
Two-component system	21,631.35	21,649.90	21,951.52	22,078.07	20,283.64	20,570.97	21,646.80
Ras signaling pathway	0.00	0.00	0.00	0.00	0.00	0.00	97.02
Rap1 signaling pathway	35.87	0.00	0.00	0.00	0.00	0.00	97.02
MAPK signaling pathway	0.00	0.00	0.00	0.00	0.00	0.00	97.02
MAPK signaling pathway - fly	435.48	558.03	123.91	287.84	440.60	344.45	318.13
MAPK signaling pathway - plant	2,379.36	2,435.22	2,913.22	1,894.62	2,381.05	2,143.74	3,048.61
MAPK signaling pathway - yeast	772.23	754.87	607.41	582.10	729.51	758.86	847.26
Hippo signaling pathway	35.87	0.00	0.00	0.00	0.00	0.00	0.00
Hippo signaling pathway - fly	35.87	0.00	0.00	0.00	0.00	0.00	0.00
Apelin signaling pathway	0.00	0.00	0.00	0.00	0.00	0.00	97.02
HIF-1 signaling pathway	8,701.64	8,543.80	8,543.98	8,466.04	8,278.70	8,888.55	8,784.40
FoxO signaling pathway	1,355.34	1,501.37	731.32	997.63	1,170.12	1,103.32	1,165.39
Phosphatidylinositol signaling system	594.75	582.22	700.07	778.82	1,061.84	613.48	670.89
Phospholipase D signaling pathway	0.00	0.00	0.00	0.00	256.62	112.84	97.02
PI3K-Akt signaling pathway	147.62	188.47	0.00	127.69	0.00	0.00	0.00
AMPK signaling pathway	551.43	407.57	202.86	416.96	71.76	236.29	179.06
Phagosome	61.34	0.00	0.00	0.00	0.00	19.28	9.60
Lysosome	79.01	0.00	0.00	0.00	4.90	56.57	71.32
Peroxisome	3,818.03	4,033.83	3,621.76	3,371.35	3,791.68	3,408.23	3,507.69
Autophagy - animal	0.00	0.00	0.00	69.93	0.00	0.00	97.02
Mitophagy - animal	0.00	0.00	0.00	0.00	0.00	0.00	97.02
Cell cycle	164.00	0.00	0.00	0.00	0.00	0.00	0.00
Cell cycle - Caulobacter	10,660.97	10,812.55	10,578.05	8,717.36	9,917.41	9,964.59	9,208.34
Meiosis - yeast	194.51	383.47	363.60	579.59	322.20	359.78	340.44
Apoptosis	35.87	8.38	0.00	14.29	0.00	0.00	0.00
Apoptosis - fly	1,889.85	1,359.36	1,718.05	1,810.15	1,503.89	1,770.70	1,314.38
Apoptosis - multiple species	0.00	8.38	0.00	14.29	0.00	0.00	0.00
Ferroptosis	637.07	817.14	652.95	810.31	850.48	906.62	701.43
Necroptosis	4,922.72	4,463.04	4,825.12	5,424.70	5,163.22	4,802.23	4,966.05
p53 signaling pathway	0.00	8.38	0.00	14.29	0.00	0.00	0.00
Cellular senescence	0.00	0.00	0.00	0.00	0.00	0.00	97.02
Focal adhesion	35.87	0.00	0.00	0.00	0.00	0.00	0.00
Adherens junction	35.87	0.00	0.00	0.00	0.00	0.00	0.00
Tight junction	199.86	0.00	0.00	0.00	0.00	0.00	0.00
Gap junction	25.48	0.00	0.00	0.00	0.00	0.00	0.00
Quorum sensing	21,089.99	21,423.25	20,051.03	19,789.35	21,064.06	21,871.91	20,914.14
Biofilm formation - Vibrio cholerae	7,889.24	7,001.69	8,497.93	8,259.75	7,814.39	6,917.46	6,718.82
Biofilm formation - Pseudomonas aeruginosa	3,078.43	3,660.91	4,387.31	3,079.50	2,687.70	2,502.61	2,858.45
Biofilm formation - Escherichia coli	7,618.23	7,117.69	8,162.58	7,249.23	7,200.89	7,023.44	7,355.78
Bacterial chemotaxis	840.04	1,286.05	960.95	897.12	939.08	880.98	977.09
Flagellar assembly	235.71	851.66	503.23	142.68	143.55	243.45	325.10
Regulation of actin cytoskeleton	35.87	0.00	0.00	0.00	0.00	0.00	97.02
Platelet activation	35.87	0.00	0.00	0.00	0.00	0.00	0.00
NOD-like receptor signaling pathway	402.63	538.23	770.67	510.79	465.06	1,021.29	613.45
C-type lectin receptor signaling pathway	0.00	0.00	0.00	0.00	0.00	0.00	97.02
Leukocyte transendothelial migration	35.87	0.00	0.00	0.00	0.00	0.00	0.00
Insulin signaling pathway	1,088.30	964.62	807.90	1,019.82	904.92	736.37	923.63
Glucagon signaling pathway	6,458.04	6,593.91	6,668.09	6,875.80	5,715.52	6,834.10	6,548.51
Adipocytokine signaling pathway	784.69	1,005.61	652.95	938.00	850.48	811.08	701.43
PPAR signaling pathway	2,167.15	2,434.21	2,275.18	2,694.18	2,306.69	2,464.84	2,149.07
Estrogen signaling pathway	143.79	0.00	0.00	0.00	0.00	0.00	0.00
Prolactin signaling pathway	0.00	94.82	166.62	171.84	0.00	283.60	235.51
Oxytocin signaling pathway	35.87	0.00	0.00	0.00	0.00	0.00	0.00
Thyroid hormone synthesis	141.90	0.00	162.09	278.16	173.89	123.66	213.81
Thyroid hormone signaling pathway	35.87	0.00	0.00	0.00	0.00	0.00	0.00
Cardiac muscle contraction	514.74	477.36	559.06	337.60	357.43	261.70	508.33
Gastric acid secretion	35.87	0.00	0.00	0.00	0.00	0.00	0.00
Pancreatic secretion	191.36	146.45	163.67	109.21	142.71	210.38	71.81
Carbohydrate digestion and absorption	191.36	146.45	163.67	109.21	142.71	210.38	71.81
Cholesterol metabolism	0.00	0.00	55.36	0.00	0.00	0.00	0.00
Mineral absorption	929.18	0.00	444.24	114.06	65.75	185.49	591.04
Vasopressin-regulated water reabsorption	0.00	0.00	0.00	0.00	43.01	0.00	0.00
Proximal tubule bicarbonate reclamation	787.41	1,140.46	520.53	539.80	546.19	624.87	496.20
Collecting duct acid secretion	0.00	0.00	0.00	0.00	0.00	19.28	9.60
Glutamatergic synapse	2,411.53	2,418.90	2,680.83	2,915.02	2,690.52	2,601.35	2,575.78
GABAergic synapse	2,411.53	2,418.90	2,680.83	2,915.02	2,690.52	2,601.35	2,575.78
Retrograde endocannabinoid signaling	507.56	241.17	207.30	401.61	84.18	479.80	363.00
Synaptic vesicle cycle	0.00	0.00	0.00	0.00	0.00	19.28	9.60
Phototransduction - fly	35.87	0.00	0.00	0.00	0.00	0.00	0.00
Olfactory transduction	56.56	0.00	20.19	0.00	0.00	0.00	0.00
Axon regeneration	0.00	0.00	0.00	0.00	256.62	112.84	0.00
Longevity regulating pathway	1,207.72	1,312.90	731.32	869.94	1,170.12	1,103.32	1,165.39
Longevity regulating pathway - worm	9,695.77	10,305.38	10,428.56	8,815.89	10,493.67	9,267.93	9,203.87
Longevity regulating pathway - multiple species	2,392.70	3,103.69	2,458.49	2,591.34	2,594.13	2,609.64	2,577.59
Thermogenesis	2,796.97	2,434.25	2,291.29	2,463.05	1,821.84	2,466.49	2,146.42
Plant-pathogen interaction	4,530.54	4,085.49	4,598.87	3,656.91	3,085.90	3,696.99	3,232.85
Pathways in cancer	1,989.42	1,780.69	1,973.44	2,089.47	1,902.45	1,975.75	1,997.15
Transcriptional misregulation in cancer	0.00	10.29	39.51	15.67	0.00	0.00	1.22
Proteoglycans in cancer	1,361.24	1,039.06	1,244.22	1,413.61	1,580.18	1,362.15	1,676.84
Chemical carcinogenesis	546.45	543.48	533.77	453.62	648.51	590.92	505.02
Viral carcinogenesis	1,426.61	921.87	1,289.57	983.11	1,011.09	1,336.69	1,285.11
Central carbon metabolism in cancer	5,994.51	6,158.75	6,232.94	6,280.48	5,281.61	6,578.94	6,052.99
Choline metabolism in cancer	0.00	0.00	0.00	0.00	256.62	112.84	0.00
Colorectal cancer	0.00	8.38	0.00	14.29	0.00	0.00	0.00
Hepatocellular carcinoma	461.50	214.44	378.25	185.60	328.48	293.17	342.82
Renal cell carcinoma	1,563.78	1,557.88	1,595.19	1,889.58	1,573.97	1,682.58	1,654.33
Bladder cancer	443.71	594.66	580.94	570.80	722.01	551.58	627.14
Small cell lung cancer	0.00	8.38	0.00	14.29	0.00	0.00	0.00
Systemic lupus erythematosus	59.21	10.29	70.13	85.70	18.68	0.00	20.41
Rheumatoid arthritis	0.00	0.00	0.00	0.00	0.00	19.28	9.60
Primary immunodeficiency	1,704.62	1,855.95	2,077.03	2,008.52	1,988.80	2,650.97	1,954.79
Alzheimer disease	4,443.97	4,436.79	3,974.31	4,301.84	4,125.93	4,662.04	4,571.13
Parkinson disease	1,633.79	1,410.65	1,277.38	1,542.72	971.36	1,618.82	1,358.20
Amyotrophic lateral sclerosis (ALS)	772.23	763.25	794.02	706.97	729.51	758.86	847.26
Huntington disease	2,315.91	1,968.68	1,769.59	1,939.19	1,411.96	1,963.27	1,676.33
Spinocerebellar ataxia	221.17	0.00	181.68	0.00	0.00	0.00	0.00
Prion diseases	0.00	0.00	186.62	0.00	0.00	0.00	0.00
Alcoholism	59.21	10.29	70.13	85.70	18.68	0.00	20.41
Fluid shear stress and atherosclerosis	2,238.63	1,915.82	2,607.60	2,269.61	2,428.36	2,766.67	2,228.30
Hypertrophic cardiomyopathy (HCM)	35.87	0.00	0.00	0.00	0.00	0.00	0.00
Arrhythmogenic right ventricular cardiomyopathy (ARVC)	35.87	0.00	0.00	0.00	0.00	0.00	0.00
Dilated cardiomyopathy (DCM)	35.87	0.00	0.00	0.00	0.00	0.00	0.00
Viral myocarditis	35.87	8.38	0.00	14.29	0.00	0.00	0.00
Type II diabetes mellitus	1,146.23	921.87	1,077.27	946.97	1,011.09	1,336.69	1,265.92
Type I diabetes mellitus	2,408.86	2,433.90	2,874.78	2,619.14	2,625.73	2,593.94	2,589.81
Non-alcoholic fatty liver disease (NAFLD)	767.34	882.61	752.13	621.38	645.83	700.52	811.83
Insulin resistance	3,103.80	2,925.94	2,774.16	3,154.72	2,982.22	2,393.46	2,988.77
Cushing syndrome	1,563.78	1,557.88	1,595.19	1,889.58	1,573.97	1,682.58	1,654.33
Vibrio cholerae infection	35.87	0.00	0.00	0.00	0.00	19.28	9.60
Epithelial cell signaling in Helicobacter pylori infection	439.23	616.70	707.70	584.31	908.81	717.31	854.51
Pathogenic Escherichia coli infection	2,846.05	3,034.52	2,696.93	2,775.36	3,154.57	3,043.22	3,212.93
Salmonella infection	3,223.21	3,572.75	3,467.60	3,286.15	3,662.63	4,072.81	3,826.38
Shigellosis	35.87	18.67	39.51	29.97	0.00	0.00	1.22
Yersinia infection	35.87	0.00	0.00	0.00	0.00	0.00	0.00
Legionellosis	4,750.38	4,188.61	5,067.84	4,556.02	4,811.93	4,570.16	4,464.62
Staphylococcus aureus infection	232.77	325.85	206.76	0.00	526.43	101.86	241.07
Tuberculosis	4,734.98	4,852.62	5,441.62	4,851.08	4,936.26	4,684.74	4,824.75
Bacterial invasion of epithelial cells	35.87	0.00	0.00	0.00	0.00	0.00	0.00
Human T-cell leukemia virus 1 infection	221.17	0.00	181.68	0.00	0.00	0.00	0.00
Human immunodeficiency virus 1 infection	0.00	8.38	0.00	14.29	0.00	0.00	0.27
Measles	0.00	8.38	0.00	14.29	0.00	0.00	0.00
Influenza A	35.87	8.38	0.00	14.29	0.00	0.00	0.00
Hepatitis B	164.00	8.38	0.00	14.29	0.00	0.00	0.00
Hepatitis C	0.00	8.38	0.00	14.29	0.00	0.00	0.00
Herpes simplex virus 1 infection	0.00	8.38	0.00	14.29	0.00	0.00	0.00
Human cytomegalovirus infection	0.00	8.38	0.00	14.29	0.00	0.00	0.00
Kaposi sarcoma-associated herpesvirus infection	0.00	8.38	0.00	14.29	0.00	0.00	0.00
Epstein-Barr virus infection	0.00	8.38	0.00	14.29	0.00	0.00	0.00
Human papillomavirus infection	1,367.40	921.87	1,258.95	946.97	1,011.09	1,355.97	1,275.52
Amoebiasis	0.00	0.00	0.00	0.00	5.41	0.00	0.00
Toxoplasmosis	0.00	8.38	0.00	14.29	0.00	0.00	0.00
Leishmaniasis	204.00	0.00	0.00	0.00	0.00	0.00	0.00
beta-Lactam resistance	4,623.09	3,771.78	3,752.44	3,935.09	4,034.86	4,838.08	4,680.15
Vancomycin resistance	3,252.90	2,542.64	3,390.00	3,135.95	3,216.88	3,131.59	3,495.45
Cationic antimicrobial peptide (CAMP) resistance	2,624.84	1,779.10	2,334.19	2,524.23	2,647.41	2,541.79	2,501.69
Platinum drug resistance	1,044.11	563.00	701.61	518.31	624.85	659.07	760.11
Antifolate resistance	5,515.02	5,743.23	5,616.26	5,684.55	5,191.27	4,869.24	5,687.76

### Sheet: Table S8
Table S8: Functional profile based on a subset of KEGG pathways. CoPM = copies per million, logCoPM = log copies per million.
pathway	CoPM	dataset	logCoPM
Calvin cycle	0.00	H13-17	0.00
Reductive TCA	123.63	H13-17	4.83
Denitrification	3888.30	H13-17	8.27
Nitrification	0.00	H13-17	0.00
Sulfur oxidation	14.29	H13-17	2.73
Benzoate degradation	261.81	H13-17	5.57
Aminobenzoate degradation	1071.36	H13-17	6.98
Fluorobenzoate degradation	218.85	H13-17	5.39
Chloroalkane and chloroalkene degradation	1973.16	H13-17	7.59
Chlorocyclohexane and chlorobenzene degradation	0.00	H13-17	0.00
Toluene degradation	0.00	H13-17	0.00
Xylene degradation	218.85	H13-17	5.39
Nitrotoluene degradation	120.87	H13-17	4.80
Styrene degradation	0.00	H13-17	0.00
Atrazine degradation	619.99	H13-17	6.43
Caprolactam degradation	0.00	H13-17	0.00
Dioxin degradation	0.00	H13-17	0.00
Naphthalene degradation	1089.64	H13-17	6.99
Polycyclic aromatic hydrocarbon degradation	0.00	H13-17	0.00
Calvin cycle	0.00	H22-30	0.00
Reductive TCA	174.22	H22-30	5.17
Denitrification	3228.20	H22-30	2022-08-08
Nitrification	0.00	H22-30	0.00
Sulfur oxidation	8.38	H22-30	2.24
Benzoate degradation	134.52	H22-30	4.91
Aminobenzoate degradation	1025.31	H22-30	6.93
Fluorobenzoate degradation	0.00	H22-30	0.00
Chloroalkane and chloroalkene degradation	1993-03-01	H22-30	7.60
Chlorocyclohexane and chlorobenzene degradation	0.00	H22-30	0.00
Toluene degradation	0.00	H22-30	0.00
Xylene degradation	3.87	H22-30	1.58
Nitrotoluene degradation	51.06	H22-30	3.95
Styrene degradation	0.00	H22-30	0.00
Atrazine degradation	713.99	H22-30	6.57
Caprolactam degradation	749.67	H22-30	6.62
Dioxin degradation	41.62	H22-30	3.75
Naphthalene degradation	1040.52	H22-30	6.95
Polycyclic aromatic hydrocarbon degradation	91.17	H22-30	4.52
Calvin cycle	208.74	H22-8	5.35
Reductive TCA	623.32	H22-8	6.44
Denitrification	3513.85	H22-8	8.16
Nitrification	130.84	H22-8	4.88
Sulfur oxidation	570.04	H22-8	6.35
Benzoate degradation	826.93	H22-8	6.72
Aminobenzoate degradation	1344.53	H22-8	7.20
Fluorobenzoate degradation	184.67	H22-8	5.22
Chloroalkane and chloroalkene degradation	1819.67	H22-8	7.51
Chlorocyclohexane and chlorobenzene degradation	74.96	H22-8	4.33
Toluene degradation	74.96	H22-8	4.33
Xylene degradation	715.15	H22-8	6.57
Nitrotoluene degradation	0.00	H22-8	0.00
Styrene degradation	285.62	H22-8	5.66
Atrazine degradation	32.87	H22-8	3.52
Caprolactam degradation	158.31	H22-8	2022-07-05
Dioxin degradation	605.44	H22-8	6.41
Naphthalene degradation	729.70	H22-8	6.59
Polycyclic aromatic hydrocarbon degradation	87.40	H22-8	4.48
Calvin cycle	0.00	CM1-H32	0.00
Reductive TCA	76.19	CM1-H32	4.35
Denitrification	3541-05-01	CM1-H32	8.17
Nitrification	0.00	CM1-H32	0.00
Sulfur oxidation	0.00	CM1-H32	0.00
Benzoate degradation	127.85	CM1-H32	4.86
Aminobenzoate degradation	1464.23	CM1-H32	7.29
Fluorobenzoate degradation	0.00	CM1-H32	0.00
Chloroalkane and chloroalkene degradation	1931.67	CM1-H32	7.57
Chlorocyclohexane and chlorobenzene degradation	0.00	CM1-H32	0.00
Toluene degradation	0.00	CM1-H32	0.00
Xylene degradation	0.00	CM1-H32	0.00
Nitrotoluene degradation	0.00	CM1-H32	0.00
Styrene degradation	0.00	CM1-H32	0.00
Atrazine degradation	736.91	CM1-H32	6.60
Caprolactam degradation	0.00	CM1-H32	0.00
Dioxin degradation	0.00	CM1-H32	0.00
Naphthalene degradation	1165.65	CM1-H32	2022-06-07
Polycyclic aromatic hydrocarbon degradation	0.00	CM1-H32	0.00
Calvin cycle	245.57	KS36-H32	5.51
Reductive TCA	216.55	KS36-H32	5.38
Denitrification	3396.41	KS36-H32	8.13
Nitrification	0.00	KS36-H32	0.00
Sulfur oxidation	362.10	KS36-H32	5.89
Benzoate degradation	1055.49	KS36-H32	6.96
Aminobenzoate degradation	1523.55	KS36-H32	7.33
Fluorobenzoate degradation	0.00	KS36-H32	0.00
Chloroalkane and chloroalkene degradation	1821.11	KS36-H32	7.51
Chlorocyclohexane and chlorobenzene degradation	0.00	KS36-H32	0.00
Toluene degradation	0.00	KS36-H32	0.00
Xylene degradation	467.80	KS36-H32	6.15
Nitrotoluene degradation	74.05	KS36-H32	4.32
Styrene degradation	145.97	KS36-H32	4.99
Atrazine degradation	579.27	KS36-H32	6.36
Caprolactam degradation	267.79	KS36-H32	5.59
Dioxin degradation	467.80	KS36-H32	6.15
Naphthalene degradation	856.56	KS36-H32	6.75
Polycyclic aromatic hydrocarbon degradation	0.00	KS36-H32	0.00
Calvin cycle	0.00	INF-MB2	0.00
Reductive TCA	147.76	INF-MB2	5.00
Denitrification	3122.40	INF-MB2	2022-05-08
Nitrification	0.00	INF-MB2	0.00
Sulfur oxidation	0.00	INF-MB2	0.00
Benzoate degradation	812.40	INF-MB2	6.70
Aminobenzoate degradation	1911.64	INF-MB2	7.56
Fluorobenzoate degradation	0.00	INF-MB2	0.00
Chloroalkane and chloroalkene degradation	1970.26	INF-MB2	7.59
Chlorocyclohexane and chlorobenzene degradation	0.00	INF-MB2	0.00
Toluene degradation	0.00	INF-MB2	0.00
Xylene degradation	641.66	INF-MB2	6.47
Nitrotoluene degradation	115.40	INF-MB2	4.76
Styrene degradation	0.00	INF-MB2	0.00
Atrazine degradation	469.04	INF-MB2	6.15
Caprolactam degradation	0.00	INF-MB2	0.00
Dioxin degradation	641.66	INF-MB2	6.47
Naphthalene degradation	949.14	INF-MB2	6.86
Polycyclic aromatic hydrocarbon degradation	0.00	INF-MB2	0.00
Calvin cycle	0.00	INF-MB3	0.00
Reductive TCA	185.64	INF-MB3	5.23
Denitrification	3305.58	INF-MB3	2022-10-08
Nitrification	0.00	INF-MB3	0.00
Sulfur oxidation	0.00	INF-MB3	0.00
Benzoate degradation	854.84	INF-MB3	6.75
Aminobenzoate degradation	1958-01-01	INF-MB3	7.58
Fluorobenzoate degradation	0.00	INF-MB3	0.00
Chloroalkane and chloroalkene degradation	1517.41	INF-MB3	7.33
Chlorocyclohexane and chlorobenzene degradation	0.00	INF-MB3	0.00
Toluene degradation	0.00	INF-MB3	0.00
Xylene degradation	531.89	INF-MB3	6.28
Nitrotoluene degradation	116.74	INF-MB3	4.77
Styrene degradation	0.00	INF-MB3	0.00
Atrazine degradation	690.66	INF-MB3	6.54
Caprolactam degradation	0.00	INF-MB3	0.00
Dioxin degradation	531.89	INF-MB3	6.28
Naphthalene degradation	646.59	INF-MB3	6.47
Polycyclic aromatic hydrocarbon degradation	0.00	INF-MB3	0.00
